# A regulatory circuit involving the NADH dehydrogenase-like complex balances C_4_ photosynthetic carbon flow and cellular redox in maize

**DOI:** 10.1101/2023.02.23.529632

**Authors:** Qiqi Zhang, Shilong Tian, Genyun Chen, Qiming Tang, Yijing Zhang, Andrew J. Fleming, Xin-Guang Zhu, Peng Wang

## Abstract

- C_4_ plants typically operate a CO_2_ concentration mechanism from mesophyll (M) cells into bundle sheath (BS) cells. NADH dehydrogenase-like (NDH) complex is enriched in the BS cells of many NADP-ME type C_4_ plants, and is more abundant in C_4_ than in C_3_ plants, but to what extent it is involved in the CO_2_ concentration mechanism remains to be experimentally investigated.
- We created maize and rice mutants deficient in NDH function, and used a combination of transcriptomic, proteomic, and metabolomic approaches for comparative analysis.
- Considerable decrease in growth, photosynthetic activities, and levels of key photosynthetic proteins were observed in maize but not rice mutants. However, gene expression for many cyclic electron transport and Calvin-Benson cycle components plus BS specific C_4_ enzymes, was up-regulated in maize mutants. Metabolite analysis of the maize *ndh* mutants revealed increased NADPH/NADP ratio, as well as malate, RuBP, FBP, and photorespiration components.
- We suggest that by optimizing NADPH and malate levels, adjusting NADP-ME activity, NDH functions to balance metabolic and redox states in the BS cells of maize, coordinating photosynthetic gene expression and protein content, thus directly regulating the carbon flow in the two-celled C_4_ system of maize.
