## Supplementary material for "A regulatory circuit involving the NADH dehydrogenase-like complex balances C_4_ photosynthetic carbon flow and cellular redox in maize": Dataset S7 Summary of primers

### Sheet: Maize Primers
Dataset S5. Primers used in this study
Target Gene	Gene ID		Forward primer (5'->3')	Reverse primer (5'->3')
CA	GRMZM2G113191	Zm00001eb037940	AGAACTGGGGCAGCATCAAG	GTTGAACCTCACCATGATGTCG
PEPC	GRMZM2G083841	Zm00001eb383680	TCAAGTTCGCCATCGACAAG	AAGCAGCTCGTCATACAAGC
NADP-MDH	GRMZM2G129513	Zm00001eb038930	TGGCCAAATCTTTGCTGACC	TCCAACCTCGTCAATGCATG
PPDK	GRMZM2G306345	Zm00001eb287770	TTGACTGCGCGAAACAATGG	TAGCACGGAAAATGCCTTCG
ME	GRMZM2G085019	Zm00001eb121470	TGCAGGTTTGTTAGCAGCAC	TTGCGGCACTCTTCAATTGG
RbcS	GRMZM2G098520	Zm00001eb197410	TTCGTGTACCGCGAGAACTC	TGCGTCTGCTTGATGTTGTC
RbcL1	GRMZM5G815453	Zm00001eb440790	AAAGCACAAGCCGAAACTGG	TGTCGCGGCAATAATGAGAC
RbcL2	GRMZM2G057171	Zm00001eb187470	GGACAACTGTTTGGACTGATGG	AGCGCGTAAGGCTTTGAAAC
EF1α	Hughes and Langdale, 2020		TGGGCCTACTGGTCTTACTACTGA	ACATACCCACGCTTCAGATCCT
